# Insights into the bacterial profiles and resistome structures following severe 2018 flood in Kerala, South India

**DOI:** 10.1101/693820

**Authors:** Soumya Jaya Divakaran, Jamiema Sara Philip, Padma Chereddy, Sai Ravi Chandra Nori, Akshay Jaya Ganesh, Jiffy John, Shijulal Nelson-Sathi

**Author notes:** Author for Correspondence: Shijulal Nelson-Sathi, Computational Biology Laboratory, Interdisciplinary Biology, Rajiv Gandhi Centre for Biotechnology (RGCB), Thiruvananthapuram, India,.

## Abstract

Extreme flooding is one of the major risk factors for human health, and it can significantly influence the microbial communities and enhance the mobility of infectious disease agents within its affected areas. The flood crisis in 2018 was one of the severe natural calamities recorded in the southern state of India (Kerala) that significantly affected its economy and ecological habitat. We utilized a combination of shotgun metagenomics and bioinformatics approaches for understanding microbiome disruption and the dissemination of pathogenic and antibiotic-resistant bacteria on flooded sites. Here we report, altered bacterial profiles at the flooded sites having 77 significantly different bacterial genera in comparison with non-flooded mangrove settings. The flooded regions were heavily contaminated with faecal contamination indicators such as *Escherichia coli* and *Enterococcus faecalis* and resistant strains of *Pseudomonas aeruginosa, Salmonella* Typhi/Typhimurium*, Klebsiella pneumoniae, Vibrio cholerae* and *Staphylococcus aureus*. The resistome of the flooded sites contains 103 resistant genes, of which 38% are encoded in plasmids, where most of them are associated with pathogens. The presence of 6 pathogenic bacteria and its susceptibility to multiple antibiotics including ampicillin, chloramphenicol, kanamycin and tetracycline hydrochloride were confirmed in flooded and post-flooded sites using traditional culture-based analysis followed by 16S rRNA sequencing. Our results reveal altered bacterial profile following a devastating flood event with elevated levels of both faecal contamination indicators and resistant strains of pathogenic bacteria. The circulation of raw sewage from waste treatment settings and urban area might facilitate the spreading of pathogenic bacteria and resistant genes.
