## Supplementary Figures and Tables for "Insights into the bacterial profiles and resistome structures following severe 2018 flood in Kerala, South India": Supplementary Table S4.xlsx

### Sheet: Flooded_sites
Supplementary Table S4: List of ARGs found in flooded sites of kuttanad with its drug class, mechanisms, MGEs and species
ARG symbol	ARO:Accession	Drug_class	Mechanism	Mobile genetic elements	Pathogens(100% identity to CARD reference)
AAC(2')-Ie	ARO:3002527	aminoglycoside antibiotic	antibiotic inactivation
AAC(3)-Ib/AAC(6')-Ib''	ARO:3002600	aminoglycoside antibiotic	antibiotic inactivation
aadA16	ARO:3002616	aminoglycoside antibiotic	antibiotic inactivation	Plasmid encoded
acrB	ARO:3000216	cephalosporin; fluoroquinolone antibiotic; glycylcycline; penam; phenicol antibiotic; rifamycin antibiotic; tetracycline antibiotic; triclosan	antibiotic efflux		Escherichia coli,Klebsiella pneumoniae,Shigella flexneri
acrD	ARO:3000491	aminoglycoside antibiotic	antibiotic efflux	Plasmid encoded	Escherichia coli
acrF	ARO:3000502	cephalosporin; cephamycin; fluoroquinolone antibiotic; penam	antibiotic efflux	Plasmid encoded	Escherichia coli
adeF	ARO:3000777	fluoroquinolone antibiotic; tetracycline antibiotic	antibiotic efflux		Acinetobacter baumanni
adeG	ARO:3000778	fluoroquinolone antibiotic; tetracycline antibiotic	antibiotic efflux		Acinetobacter baumannii,Klebsiella pneumoniae
adeI	ARO:3000780	carbapenem; cephalosporin; diaminopyrimidine antibiotic; fluoroquinolone antibiotic; lincosamide antibiotic; macrolide antibiotic; penem; phenicol antibiotic; rifamycin antibiotic; tetracycline antibiotic	antibiotic efflux	Plasmid encoded	Acinetobacter baumannii,Klebsiella pneumoniae
adeJ	ARO:3000781	carbapenem; cephalosporin; diaminopyrimidine antibiotic; fluoroquinolone antibiotic; lincosamide antibiotic; macrolide antibiotic; penem; phenicol antibiotic; rifamycin antibiotic; tetracycline antibiotic	antibiotic efflux	Plasmid encoded
AIM-1	ARO:3000853	cephamycin, cephalosporin, penam	antibiotic inactivation
amrB	ARO:3002983	aminoglycoside antibiotic	antibiotic efflux		Burkholderia pseudomallei
ANT(3'')-IIa	ARO:3004089	aminoglycoside antibiotic	antibiotic inactivation	Plasmid encoded	Acinetobacter baumannii
APH(3'')-Ib	ARO:3002639	aminoglycoside antibiotic	antibiotic inactivation	Plasmid encoded	Escherichia coli,Pseudomonas aeruginosa
APH(3')-IIa	ARO:3002644	aminoglycoside antibiotic	antibiotic inactivation	Plasmid encoded	Acinetobacter baumannii,Clostridium botulinum,Enterococcus faecium,Escherichia coli,Klebsiella pneumoniae,Listeria monocytogenes,Pseudomonas aeruginosa,Salmonella enterica,Staphylococcus aureus,
APH(3')-IIIa	ARO:3002647	aminoglycoside antibiotic	antibiotic inactivation	Plasmid encoded	Campylobacter coli,Campylobacter jejuni,,Enterococcus faecalis,Enterococcus faecium,Escherichia coli,Helicobacter pylori,Staphylococcus aureus,Staphylococcus epidermidis,Streptococcus agalactiae,Streptococcus pneumoniae,Streptococcus pyogenes
APH(6)-Id	ARO:3002660	aminoglycoside antibiotic	antibiotic target alteration	Plasmid encoded
arnA	ARO:3002985	peptide antibiotic	antibiotic efflux		Pseudomonas aeruginosa
AxyY	ARO:3004144	aminoglycoside antibiotic; cephalosporin; fluoroquinolone antibiotic; macrolide antibiotic	antibiotic efflux
baeS	ARO:3000829	aminocoumarin antibiotic; aminoglycoside antibiotic	antibiotic efflux		Escherichia coli,Shigella flexneri
Bifidobacteria(ileS)	ARO:3003730	mupirocin	antibiotic target alteration
Bifidobacterium(rpoB)	ARO:3004480	peptide antibiotic; rifamycin antibiotic	antibiotic target alteration, antibiotic target replacement
BJP-1	ARO:3000856	carbapenem	antibiotic inactivation
CAU-1	ARO:3000855	penam, carbapenem	antibiotic efflux
ceoA	ARO:3003009	aminoglycoside antibiotic; fluoroquinolone antibiotic	antibiotic efflux
ceoB	ARO:3003010	aminoglycoside antibiotic; fluoroquinolone antibiotic	antibiotic efflux	Plasmid encoded
cpxA	ARO:3000830	aminocoumarin antibiotic; aminoglycoside antibiotic	antibiotic efflux	Plasmid encoded	Escherichia coli,Klebsiella pneumoniae,Shigella flexneri
CRP	ARO:3000518	fluoroquinolone antibiotic; macrolide antibiotic; penam	antibiotic efflux		Escherichia coli
dfrA5	ARO:3002861	diaminopyrimidine antibiotic	antibiotic target replacement	Plasmid encoded	Acinetobacter baumannii,Escherichia coli,Klebsiella pneumoniae,Pseudomonas aeruginosa,Salmonella enterica,Serratia marcescens,Shigella flexneri
dfrB3	ARO:3003022	diaminopyrimidine antibiotic	antibiotic target replacement	Plasmid encoded	Klebsiella pneumoniae,Serratia marcescens
dfrB6	ARO:3003023	diaminopyrimidine antibiotic	antibiotic target replacement	Plasmid encoded
efpA	ARO:3003955	isoniazid; rifamycin antibiotic	antibiotic efflux		Mycobacterium tuberculosis
emrB	ARO:3000074	fluoroquinolone antibiotic	antibiotic efflux		Escherichia coli,Klebsiella pneumoniae,Shigella flexneri
Enterobacter(acrA)	ARO:3004042	cephalosporin; fluoroquinolone antibiotic; glycylcycline; penam; phenicol antibiotic; rifamycin antibiotic; tetracycline antibiotic; triclosan	antibiotic efflux
Escherichia(mdfA)	ARO:3001328	tetracycline antibiotic, benzalkonium chloride, rhodamine	antibiotic efflux
farA	ARO:3003961	antibacterial free fatty acids	antibiotic efflux		Neisseria meningitidis
H-NS	ARO:3000676	cephalosporin; cephamycin; fluoroquinolone antibiotic; macrolide antibiotic; penam; tetracycline antibiotic	antibiotic efflux	Plasmid encoded	Escherichia coli,Klebsiella pneumoniae,Shigella flexneri
macB	ARO:3000535	macrolide antibiotic	antibiotic efflux		Neisseria gonorrhoeae
marA	ARO:3000263	carbapenem; cephalosporin; cephamycin; fluoroquinolone antibiotic; glycylcycline; monobactam; penam; penem; phenicol antibiotic; rifamycin antibiotic; tetracycline antibiotic; triclosan	antibiotic efflux, reduced permeability to antibiotic		Escherichia coli,Klebsiella pneumoniae,Shigella flexneri
mdsB	ARO:3000790	carbapenem; cephalosporin; cephamycin; monobactam; penam; penem; phenicol antibiotic	antibiotic efflux	Plasmid encoded	Salmonella enterica
mdtB	ARO:3000793	aminocoumarin antibiotic	antibiotic efflux		Escherichia coli,Klebsiella pneumoniae
mdtC	ARO:3000794	aminocoumarin antibiotic	antibiotic efflux		Escherichia coli
mdtF	ARO:3000796	fluoroquinolone antibiotic; macrolide antibiotic; penam	antibiotic efflux		Escherichia coli,Shigella flexneri
mdtH	ARO:3001216	fluoroquinolone antibiotic	antibiotic efflux		Escherichia coli,Shigella flexneri
mdtK	ARO:3001327	fluoroquinolone antibiotic	antibiotic efflux		Salmonella enterica
mefC	ARO:3003745	macrolide antibiotic	antibiotic efflux	Plasmid encoded
mel	ARO:3000616	macrolide antibiotic; streptogramin antibiotic	antibiotic target protection	Plasmid encoded	Haemophilus parainfluenzae,Neisseria meningitidis,Proteus mirabilis,Streptococcus agalactiae,Streptococcus anginosus,Streptococcus pneumoniae,Streptococcus pyogenes
MexB	ARO:3000378	aminocoumarin antibiotic; carbapenem; cephalosporin; cephamycin; diaminopyrimidine antibiotic; fluoroquinolone antibiotic; macrolide antibiotic; monobactam; penam; penem; peptide antibiotic; phenicol antibiotic; sulfonamide antibiotic; tetracycline antibiotic	antibiotic efflux	Plasmid encoded
MexD	ARO:3000801	aminocoumarin antibiotic; aminoglycoside antibiotic; cephalosporin; diaminopyrimidine antibiotic; fluoroquinolone antibiotic; macrolide antibiotic; penam; phenicol antibiotic; tetracycline antibiotic	antibiotic efflux	Plasmid encoded
MexF	ARO:3000804	diaminopyrimidine antibiotic; fluoroquinolone antibiotic; phenicol antibiotic	antibiotic efflux	Plasmid encoded	Acinetobacter baumannii,Pseudomonas aeruginosa
mexI	ARO:3000808	acridine dye; fluoroquinolone antibiotic; tetracycline antibiotic	antibiotic efflux	Plasmid encoded	Acinetobacter baumannii,Pseudomonas aeruginosa
mexK	ARO:3003693	macrolide antibiotic; tetracycline antibiotic; triclosan	antibiotic efflux		Acinetobacter baumannii,Pseudomonas aeruginosa
mexQ	ARO:3003699	acridine dye; carbapenem; diaminopyrimidine antibiotic; macrolide antibiotic; phenicol antibiotic; tetracycline antibiotic	antibiotic efflux
mexW	ARO:3003031	acridine dye; fluoroquinolone antibiotic; macrolide antibiotic; phenicol antibiotic; tetracycline antibiotic	antibiotic efflux		Acinetobacter baumannii,Pseudomonas aeruginosa
msbA	ARO:3003950	nitroimidazole antibiotic	antibiotic efflux		Escherichia coli,Klebsiella pneumoniae,Shigella flexneri
mtrA	ARO:3000816	macrolide antibiotic; penam	antibiotic efflux		Mycobacterium tuberculosis
mtrD	ARO:3000811	macrolide antibiotic; penam	antibiotic efflux		Neisseria meningitidis
mupA	ARO:3000521	mupirocin	antibiotic target alteration	Plasmid encoded	Staphylococcus aureus
MuxB	ARO:3004074	aminocoumarin antibiotic; macrolide antibiotic; monobactam; tetracycline antibiotic	antibiotic efflux	Plasmid encoded	Acinetobacter baumannii,Pseudomonas aeruginosa
MuxC	ARO:3004075	aminocoumarin antibiotic; macrolide antibiotic; monobactam; tetracycline antibiotic	antibiotic efflux	Plasmid encoded	Acinetobacter baumannii,Pseudomonas aeruginosa
rpoB2	ARO:3000501	peptide antibiotic; rifamycin antibiotic	antibiotic target alteration, antibiotic target replacement
norB	ARO:3000421	fluoroquinolone antibiotic	antibiotic efflux		Listeria monocytogenes
novA	ARO:3002522	aminocoumarin antibiotic	antibiotic efflux
oleC	ARO:3003748	macrolide antibiotic	antibiotic efflux
OpmH	ARO:3003682	triclosan	antibiotic efflux		Pseudomonas aeruginosa
oqxA	ARO:3003922	diaminopyrimidine antibiotic; fluoroquinolone antibiotic; glycylcycline; nitrofuran antibiotic; tetracycline antibiotic	antibiotic efflux	Plasmid encoded	Escherichia coli,Klebsiella pneumoniae,Salmonella enterica,Shigella flexneri
oqxB	ARO:3003923	diaminopyrimidine antibiotic; fluoroquinolone antibiotic; glycylcycline; nitrofuran antibiotic; tetracycline antibiotic	antibiotic efflux	Plasmid encoded	Escherichia coli,Klebsiella pneumoniae,Salmonella enterica,Shigella flexneri
OXA-35	ARO:3001429	cephalosporin; penam	antibiotic inactivation	Plasmid encoded	Pseudomonas aeruginosa
Pseudomonas(CpxA)	ARO:3004054	peptide antibiotic, penam, aminocoumarin antibiotic, diaminopyrimidine antibiotic, sulfonamide antibiotic, monobactam, tetracycline antibiotic, carbapenem, fluoroquinolone antibiotic, macrolide antibiotic, aminoglycoside antibiotic, cephalosporin, phenicol antibiotic, cephamycin, penem	antibiotic efflux		Acinetobacter baumannii,Pseudomonas aeruginosa
qepA	ARO:3000448	fluoroquinolone antibiotic	antibiotic efflux	Plasmid encoded
RbpA	ARO:3000245	rifamycin antibiotic	antibiotic target protection
rosA	ARO:3003048	peptide antibiotic	antibiotic efflux
rosB	ARO:3003049	peptide antibiotic	antibiotic efflux
rphA	ARO:3000444	rifamycin antibiotic	antibiotic inactivation
rphB	ARO:3003992	rifamycin antibiotic	antibiotic inactivation	Plasmid encoded
SMB-1	ARO:3000854	cephalosporin, penam, carbapenem	antibiotic inactivation
smeB	ARO:3003052	aminoglycoside antibiotic; cephalosporin; cephamycin; penam	antibiotic efflux
smeD	ARO:3003055	fluoroquinolone antibiotic; macrolide antibiotic; phenicol antibiotic; tetracycline antibiotic	antibiotic efflux		Stenotrophomonas maltophilia
smeE	ARO:3003056	fluoroquinolone antibiotic; macrolide antibiotic; phenicol antibiotic; tetracycline antibiotic	antibiotic efflux	Plasmid encoded
smeF	ARO:3003057	fluoroquinolone antibiotic; macrolide antibiotic; phenicol antibiotic; tetracycline antibiotic	antibiotic efflux
smeR	ARO:3003066	aminoglycoside antibiotic; cephalosporin; cephamycin; penam	antibiotic efflux		Stenotrophomonas maltophilia
Streptomyces(parY)	ARO:3003318	aminocoumarin antibiotic	antibiotic target alteration
sul1	ARO:3000410	sulfonamide antibiotic; sulfone antibiotic	antibiotic target replacement	Plasmid encoded	Acinetobacter baumannii,Burkholderia cenocepacia,Enterobacter hormaechei,Escherichia coli,Klebsiella pneumoniae,Proteus mirabilis,Providencia rettgeri,Providencia stuartii,Pseudomonas aeruginosa,Salmonella enterica,Serratia marcescens,Shigella flexneri,Stenotrophomonas maltophilia,Vibrio cholerae,Vibrio parahaemolyticus,Vibrio vulnificus
sul2	ARO:3000412	sulfonamide antibiotic; sulfone antibiotic	antibiotic target replacement	Plasmid encoded	Achromobacter xylosoxidans,Acinetobacter baumannii,Acinetobacter lwoffii,Acinetobacter nosocomialis,Citrobacter amalonaticus,Citrobacter freundii,Citrobacter koseri,Enterobacter aerogenes,Enterobacter asburiae,Enterobacter cloacae,Enterobacter hormaechei,Enterobacter kobei,Escherichia coli,Klebsiella oxytoca,Klebsiella pneumoniae,Morganella morganii,Proteus mirabilis,Proteus vulgaris,Providencia …
sul4	ARO:3004361	sulfonamide antibiotic; sulfone antibiotic	antibiotic target replacement	Plasmid encoded
TaeA	ARO:3003986	pleuromutilin antibiotic	antibiotic efflux
tap	ARO:3000343	tetracycline antibiotic	antibiotic efflux
TEM-102	ARO:3000965	cephalosporin; monobactam; penam; penem	antibiotic inactivation	Plasmid encoded
TEM-126	ARO:3000988	cephalosporin; monobactam; penam; penem	antibiotic inactivation	Plasmid encoded
tetA(48)	ARO:3003980	tetracycline antibiotic	antibiotic efflux
tetB(48)	ARO:3003981	tetracycline antibiotic	antibiotic efflux
tet(C)	ARO:3000167	tetracycline antibiotic	antibiotic efflux	Plasmid encoded	Citrobacter youngae,Escherichia coli,Klebsiella pneumoniae,Pseudomonas aeruginosa,Salmonella enterica,Staphylococcus epidermidis,Stenotrophomonas maltophilia,Vibrio cholerae
tet(V)	ARO:3000181	tetracycline antibiotic	antibiotic efflux
tolC	ARO:3000237	aminocoumarin antibiotic; cephalosporin; cephamycin; fluoroquinolone antibiotic; glycylcycline; macrolide antibiotic; penam; phenicol antibiotic; rifamycin antibiotic; tetracycline antibiotic; triclosan	antibiotic efflux		Escherichia coli,Klebsiella pneumoniae,Shigella flexneri
ugd	ARO:3003577	peptide antibiotic	antibiotic target alteration		Escherichia coli
vanRI	ARO:3003728	glycopeptide antibiotic	antibiotic target alteration
vanRO	ARO:3002930	glycopeptide antibiotic	antibiotic target alteration
vanSO	ARO:3002941	glycopeptide antibiotic	antibiotic target alteration
vanXI	ARO:3003725	glycopeptide antibiotic	antibiotic target alteration
vanXO	ARO:3002954	glycopeptide antibiotic	antibiotic target alteration
vatF	ARO:3003744	streptogramin antibiotic	antibiotic inactivation
vgaC	ARO:3002831	pleuromutilin antibiotic; streptogramin antibiotic	antibiotic target protection	Plasmid encoded	Acinetobacter baumannii,Escherichia coli,Klebsiella pneumoniae,Providencia stuartii,Pseudomonas aeruginosa,Salmonella enterica,Serratia marcescens,
yojI	ARO:3003952	peptide antibiotic	antibiotic efflux		Escherichia coli

### Sheet: non-flooded_site
List of ARGs found in mangrove ecosystems with its drug class, mechanisms, MGEs and species
ARG symbol	ARO:Accession	Drug class	Mechanism	Mobile genetic elements
aadA5	ARO:3002605	aminoglycoside antibiotic	antibiotic inactivation	Plasmid encoded
acrB	ARO:3000216	cephalosporin; fluoroquinolone antibiotic; glycylcycline; penam; phenicol antibiotic; rifamycin antibiotic; tetracycline antibiotic; triclosan	antibiotic efflux
adeB	ARO:3000775	glycylcycline; tetracycline antibiotic	antibiotic efflux	Plasmid encoded
adeF	ARO:3000777	fluoroquinolone antibiotic; tetracycline antibiotic	antibiotic efflux
arnA	ARO:3002985	peptide antibiotic	antibiotic efflux
AxyY	ARO:3004144	aminoglycoside antibiotic; cephalosporin; fluoroquinolone antibiotic; macrolide antibiotic	antibiotic efflux
Bifidobacterium(rpoB)	ARO:3004480	peptide antibiotic; rifamycin antibiotic	antibiotic target alteration, antibiotic target replacement
ceoB	ARO:3003010	aminoglycoside antibiotic; fluoroquinolone antibiotic	antibiotic efflux	Plasmid encoded
CRP	ARO:3000518	fluoroquinolone antibiotic; macrolide antibiotic; penam	antibiotic efflux
dfrA1	ARO:3002854	diaminopyrimidine antibiotic	antibiotic target replacement	Plasmid encoded
IMP-11	ARO:3002202	cephamycin, cephalosporin, penam, carbapenem, penem	antibiotic inactivation	Plasmid encoded
mdsB	ARO:3000790	carbapenem; cephalosporin; cephamycin; monobactam; penam; penem; phenicol antibiotic		Plasmid encoded
mdtB	ARO:3000793	aminocoumarin antibiotic	antibiotic efflux
mdtC	ARO:3000794	aminocoumarin antibiotic	antibiotic efflux
MexB	ARO:3000378	aminocoumarin antibiotic; carbapenem; cephalosporin; cephamycin; diaminopyrimidine antibiotic; fluoroquinolone antibiotic; macrolide antibiotic; monobactam; penam; penem; peptide antibiotic; phenicol antibiotic; sulfonamide antibiotic; tetracycline antibiotic	antibiotic efflux	Plasmid encoded
MexF	ARO:3000804	diaminopyrimidine antibiotic; fluoroquinolone antibiotic; phenicol antibiotic	antibiotic efflux	Plasmid encoded
mexI	ARO:3000808	acridine dye; fluoroquinolone antibiotic; tetracycline antibiotic	antibiotic efflux	Plasmid encoded
mexK	ARO:3003693	macrolide antibiotic; tetracycline antibiotic; triclosan	antibiotic efflux
mexY	ARO:3003033	acridine dye; aminoglycoside antibiotic; carbapenem; cephalosporin; cephamycin; fluoroquinolone antibiotic; macrolide antibiotic; penam; phenicol antibiotic; tetracycline antibiotic	antibiotic efflux
mgrA	ARO:3000815	acridine dye; cephalosporin; fluoroquinolone antibiotic; penam; peptide antibiotic; tetracycline antibiotic	antibiotic efflux
mtrA	ARO:3000816	macrolide antibiotic; penam	antibiotic efflux
MuxB	ARO:3004074	aminocoumarin antibiotic; macrolide antibiotic; monobactam; tetracycline antibiotic	antibiotic efflux	Plasmid encoded
rpoB2	ARO:3000501	peptide antibiotic; rifamycin antibiotic	antibiotic target alteration, antibiotic target replacement
oqxB	ARO:3003923	diaminopyrimidine antibiotic; fluoroquinolone antibiotic; glycylcycline; nitrofuran antibiotic; tetracycline antibiotic	antibiotic efflux	Plasmid encoded
patB	ARO:3000025	fluoroquinolone antibiotic	antibiotic efflux
PER-1	ARO:3002363	carbapenem; cephalosporin; monobactam; penam; penem	antibiotic inactivation	Plasmid encoded
rphA	ARO:3000444	rifamycin antibiotic	antibiotic inactivation
rphB	ARO:3003992	rifamycin antibiotic	antibiotic inactivation	Plasmid encoded
smeB	ARO:3003052	aminoglycoside antibiotic; cephalosporin; cephamycin; penam	antibiotic efflux	Plasmid encoded
smeE	ARO:3003056	fluoroquinolone antibiotic; macrolide antibiotic; phenicol antibiotic; tetracycline antibiotic	antibiotic efflux
smeR	ARO:3003066	aminoglycoside antibiotic; cephalosporin; cephamycin; penam	antibiotic efflux
sul1	ARO:3000410	sulfonamide antibiotic; sulfone antibiotic	antibiotic target replacement	Plasmid encoded
sul2	ARO:3000412	sulfonamide antibiotic; sulfone antibiotic	antibiotic target replacement	Plasmid encoded
tet(35)	ARO:3000481	tetracycline antibiotic	antibiotic efflux
tetA(48)	ARO:3003980	tetracycline antibiotic	antibiotic efflux
ugd	ARO:3003577	peptide antibiotic	antibiotic target alteration
